# Lipopolysaccharide-mediated resistance to host antimicrobial peptides and hemocyte-derived reactive-oxygen species are the major *Providencia alcalifaciens* virulence factors in *Drosophila melanogaster*

**DOI:** 10.1101/2022.05.17.492247

**Authors:** Maria Shaka, Aranzazu Arias-Rojas, Alexandra Hrdina, Dagmar Frahm, Igor Iatsenko

## Abstract

Bacteria from the genus *Providencia* are ubiquitous Gram-negative opportunistic pathogens, causing “travelers’ diarrhea”, urinary tract, and other nosocomial infections in humans. Some *Providencia* strains have also been isolated as natural pathogens of *Drosophila melanogaster*. Despite clinical relevance and extensive use in *Drosophila* immunity research, little is known about *Providencia* virulence mechanisms and the corresponding insect host defenses. To close this knowledge gap, we investigated the virulence factors of a representative *Providencia* species - *P. alcalifaciens* which is highly virulent to fruit flies and amenable to genetic manipulations. We generated a *P. alcalifaciens* transposon mutant library and performed an unbiased forward genetics screen *in vivo* for attenuated mutants. Our screen uncovered 23 mutants with reduced virulence. The vast majority of them had disrupted genes linked to lipopolysaccharide (LPS) synthesis or modifications. These LPS mutants were sensitive to cationic antimicrobial peptides (AMPs) *in vitro* and their virulence was restored in *Drosophila* mutants lacking most AMPs. Thus, LPS-mediated resistance to host AMPs is one of the virulence strategies of *P. alcalifaciens*. Another subset of *P. alcalifaciens* attenuated mutants exhibited increased susceptibility to reactive oxygen species (ROS) *in vitro* and their virulence was rescued by chemical scavenging of ROS in flies prior to infection. Using genetic analysis, we found that the enzyme Duox specifically in hemocytes is the source of bactericidal ROS targeting *P. alcalifaciens.* Consistently, the virulence of ROS-sensitive *P. alcalifaciens* mutants was rescued in flies with Duox knockdown in hemocytes. Therefore, these genes function as virulence factors by helping bacteria to counteract the ROS immune response. Our reciprocal analysis of host-pathogen interactions between *D. melanogaster and P. alcalifaciens* identified that AMPs and hemocyte-derived ROS are the major defense mechanisms against *P. alcalifaciens,* while the ability of the pathogen to resist these host immune responses is its major virulence mechanism. Thus, our work revealed a host-pathogen conflict mediated by ROS and AMPs.

**Author summary:** Pathogens express special molecules or structures called virulence factors to successfully infect a host. By identifying these factors, we can learn how hosts fight and how pathogens cause infections. Here, we identified virulence factors of the human and fruit fly pathogen *Providencia alcalifaciens*, by infecting flies with a series of mutants of this pathogen. In this way, we detected 23 mutants that were less virulent. Some of these less virulent mutants were hypersensitive to fruit fly immune defense molecules called antimicrobial peptides (AMPs), while others were sensitive to reactive oxygen species (ROS) produced by the immune cells. Notably, AMPs-sensitive mutants remained virulent in a *Drosophila* mutant that lacks AMPs, while pathogens sensitive to oxidative stress retained their virulence in a fruit fly mutant devoid of oxidative species. These results suggest that the ability of *P. alcalifaciens* to resist two major host immune molecules, namely AMPs and ROS, is the major virulence mechanism. Overall, our systematic analysis of *P. alcalifaciens* virulence factors has identified the major defense mechanisms of the fruit fly against this pathogen and the bacterial mechanisms to combat these immune responses.
