## Supplemental table 3 for "Lipopolysaccharide-mediated resistance to host antimicrobial peptides and hemocyte-derived reactive-oxygen species are the major *Providencia alcalifaciens* virulence factors in *Drosophila melanogaster*"

### Sheet: WT vs relish (Figure 4)
p-values from Figure 4
P. alcalifaciens mutant	Comrarison (Bacteria_Fly vs Bacteria_Fly)	p-value (Log-rank test)	P value summary
PL1A3	Pa_WT vs Pa_Relish	<0.0001	****
	Pa_WT vs PL1A3_WT	0.0141	*
	PL1A3_WT vs PL1A3_Relish	0.1884	non-significant
PL1C4	Pa_WT vs Pa_Relish	<0.0001	****
	Pa_WT vs PL1C4_WT	<0.0001	****
	PL1C4_WT vs PL1C4_Relish	<0.0001	****
PL2D4	Pa_WT vs Pa_Relish	<0.0001	****
	Pa_WT vs PL2D4_WT	<0.0001	****
	PL2D4_WT vs PL2D4_Relish	0.0003	***
PL3H8	Pa_WT vs Pa_Relish	<0.0001	****
	Pa_WT vs PL3H8_WT	<0.0001	****
	PL3H8_WT vs PL3H8_Relish	<0.0001	****
PL4B5	Pa_WT vs Pa_Relish	<0.0001	****
	Pa_WT vs PL4B5_WT	<0.0001	****
	PL4B5_WT vs PL4B5_Relish	<0.0001	****
PL4E6	Pa_WT vs Pa_Relish	<0.0001	****
	Pa_WT vs PL4E6_WT	<0.0001	****
	PL4E6_WT vs PL4E6_Relish	<0.0001	****
PL4F11	Pa_WT vs Pa_Relish	<0.0001	****
	Pa_WT vs PL4F11_WT	<0.0001	****
	PL4F11_WT vs PL4F11_Relish	0.0061	**
PL4H7	Pa_WT vs Pa_Relish	<0.0001	****
	Pa_WT vs PL4H7_WT	0.0019	**
	PL4H7_WT vs PL4H7_Relish	<0.0001	****
PL4G7	Pa_WT vs Pa_Relish	<0.0001	****
	Pa_WT vs PL4G7_WT	0.0036	**
	PL4G7_WT vs PL4G7_Relish	<0.0001	****
PL5A4	Pa_WT vs Pa_Relish	<0.0001	****
	Pa_WT vs PL5A4_WT	0.0002	***
	PL5A4_WT vs PL5A4_Relish	<0.0001	****
PL5D5	Pa_WT vs Pa_Relish	<0.0001	****
	Pa_WT vs PL5D5_WT	<0.0001	****
	PL5D5_WT vs PL5D5_Relish	0.0006	***
PL6B7	Pa_WT vs Pa_Relish	<0.0001	****
	Pa_WT vs PL6B7_WT	<0.0001	****
	PL6B7_WT vs PL6B7_Relish	0.0174	*
PL6D10	Pa_WT vs Pa_Relish	<0.0001	****
	Pa_WT vs PL6D10_WT	0.04	*
	PL6D10_WT vs PL6D10_Relish	0.2063	ns
PL7D11	Pa_WT vs Pa_Relish	<0.0001	****
	Pa_WT vs PL7D11_WT	<0.0001	****
	PL7D11_WT vs PL7D11_Relish	<0.0001	****
PL8A10	Pa_WT vs Pa_Relish	<0.0001	****
	Pa_WT vs PL8A10_WT	0.0008	***
	PL8A10_WT vs PL8A10_Relish	<0.0001	****
PL8A11	Pa_WT vs Pa_Relish	<0.0001	****
	Pa_WT vs PL8A11_WT	<0.0001	****
	PL8A11_WT vs PL8A11_Relish	<0.0001	****
PL10C8	Pa_WT vs Pa_Relish	<0.0001	****
	Pa_WT vs PL10C8_WT	<0.0001	****
	PL10C8_WT vs PL10C8_Relish	<0.0001	****
PL11B8	Pa_WT vs Pa_Relish	<0.0001	****
	Pa_WT vs PL11B8_WT	<0.0001	****
	PL11B8_WT vs PL11B8_Relish	<0.0001	****
PL11H8	Pa_WT vs Pa_Relish	<0.0001	****
	Pa_WT vs PL11H8_WT	<0.0001	****
	PL11H8_WT vs PL11H8_Relish	<0.0001	****
PL11H9	Pa_WT vs Pa_Relish	<0.0001	****
	Pa_WT vs PL11H9_WT	<0.0001	****
	PL11H9_WT vs PL11H9_Relish	<0.0001	****
PL13H10	Pa_WT vs Pa_Relish	<0.0001	****
	Pa_WT vs PL13H10_WT	<0.0001	****
	PL13H10_WT vs PL13H10_Relish	0.0005	***
PL13C10	Pa_WT vs Pa_Relish	<0.0001	****
	Pa_WT vs PL13C10_WT	0.0025	**
	PL13C10_WT vs PL13C10_Relish	<0.0001	****
PL14C2	Pa_WT vs Pa_Relish	<0.0001	****
	Pa_WT vs PL14C2_WT	<0.0001	****
	PL14C2_WT vs PL14C2_Relish	0.2124	ns

### Sheet: WT vs AMPs (Figure S3)
p-values from Figure S3
P. alcalifaciens mutant	Comrarison (Bacteria_Fly vs Bacteria_Fly)	p-value (Log-rank test)	P value summary
PL1C4	Pa_WT vs Pa_AMPs	<0.0001	****
	Pa_WT vs PL1C4_WT	<0.0001	****
	PL1C4_WT vs PL1C4_AMPs	<0.0001	****
PL2D4	Pa_WT vs Pa_AMPs	<0.0001	****
	Pa_WT vs PL2D4_WT	<0.0001	****
	PL2D4_WT vs PL2D4_AMPs	0.0023	**
PL3H8	Pa_WT vs Pa_AMPs	<0.0001	****
	Pa_WT vs PL3H8_WT	<0.0001	****
	PL3H8_WT vs PL3H8_AMPs	<0.0001	****
PL4B5	Pa_WT vs Pa_AMPs	<0.0001	****
	Pa_WT vs PL4B5_WT	<0.0001	****
	PL4B5_WT vs PL4B5_AMPs	<0.0001	****
PL4E6	Pa_WT vs Pa_AMPs	<0.0001	****
	Pa_WT vs PL4E6_WT	<0.0001	****
	PL4E6_WT vs PL4E6_AMPs	<0.0001	****
PL4H7	Pa_WT vs Pa_AMPs	<0.0001	****
	Pa_WT vs PL4H7_WT	0.0019	**
	PL4H7_WT vs PL4H7_AMPs	0.0125	*
PL4G7	Pa_WT vs Pa_AMPs	<0.0001	****
	Pa_WT vs PL4G7_WT	0.0036	**
	PL4G7_WT vs PL4G7_AMPs	<0.0001	****
PL5A4	Pa_WT vs Pa_AMPs	<0.0001	****
	Pa_WT vs PL5A4_WT	0.0002	***
	PL5A4_WT vs PL5A4_AMPs	<0.0001	****
PL5D5	Pa_WT vs Pa_AMPs	<0.0001	****
	Pa_WT vs PL5D5_WT	<0.0001	****
	PL5D5_WT vs PL5D5_AMPs	0.0024	**
PL7D11	Pa_WT vs Pa_AMPs	<0.0001	****
	Pa_WT vs PL7D11_WT	<0.0001	****
	PL7D11_WT vs PL7D11_AMPs	<0.0001	****
PL8A10	Pa_WT vs Pa_AMPs	<0.0001	****
	Pa_WT vs PL8A10_WT	0.0008	***
	PL8A10_WT vs PL8A10_AMPs	<0.0001	****
PL8A11	Pa_WT vs Pa_AMPs	<0.0001	****
	Pa_WT vs PL8A11_WT	<0.0001	****
	PL8A11_WT vs PL8A11_AMPs	<0.0001	****
PL10C8	Pa_WT vs Pa_AMPs	<0.0001	****
	Pa_WT vs PL10C8_WT	<0.0001	****
	PL10C8_WT vs PL10C8_AMPs	<0.0001	****
PL11B8	Pa_WT vs Pa_AMPs	<0.0001	****
	Pa_WT vs PL11B8_WT	<0.0001	****
	PL11B8_WT vs PL11B8_AMPs	<0.0001	****
PL11H8	Pa_WT vs Pa_AMPs	<0.0001	****
	Pa_WT vs PL11H8_WT	<0.0001	****
	PL11H8_WT vs PL11H8_AMPs	0.0002	***
PL11H9	Pa_WT vs Pa_AMPs	<0.0001	****
	Pa_WT vs PL11H9_WT	<0.0001	****
	PL11H9_WT vs PL11H9_AMPs	<0.0001	****
PL13H10	Pa_WT vs Pa_AMPs	<0.0001	****
	Pa_WT vs PL13H10_WT	<0.0001	****
	PL13H10_WT vs PL13H10_AMPs	0.0009	***
PL13C10	Pa_WT vs Pa_AMPs	<0.0001	****
	Pa_WT vs PL13C10_WT	0.0025	**
	PL13C10_WT vs PL13C10_AMPs	0.0008	***
